# Whole-genome scanning reveals selection mechanisms in epipelagic *Chaetoceros* diatom populations

**DOI:** 10.1101/2022.05.19.492674

**Authors:** Charlotte Nef, Mohammed-Amin Madoui, Éric Pelletier, Chris Bowler

## Abstract

Diatoms form a diverse and abundant group of photosynthetic protists that are essential players in marine ecosystems. However, the microevolutionary structure of their populations remains poorly understood, particularly in polar regions. Exploring how closely related diatoms adapt to different oceanic ecoregions is essential given their short generation times, which may allow rapid adaptations to different environments; and their prevalence in marine regions dramatically impacted by climate change, such as the Arctic and Southern Oceans. Here, we address genetic diversity patterns in *Chaetoceros*, the most abundant diatom genus and one of the most diverse, using 11 metagenome-assembled genomes (MAGs) reconstructed from *Tara* Oceans metagenomes. Genome-resolved metagenomics on these MAGs confirmed a prevalent distribution of *Chaetoceros* in the Arctic Ocean with lower dispersal in the Pacific and Southern Oceans as well as in the Mediterranean Sea. Single nucleotide variants identified within the different MAG populations allowed us to draw a first landscape of *Chaetoceros* genetic diversity and to reveal an elevated genetic structure in some Arctic Ocean populations with F_ST_ levels ranging up to ≥ 0.2. Genetic differentiation patterns of closely related *Chaetoceros* populations appear to be correlated with abiotic factors rather than with geographic distance. We found clear positive selection of genes involved in nutrient availability responses, in particular for iron (e.g., ISIP2a, flavodoxin), silicate and phosphate (e.g., polyamine synthase), that were further confirmed in *Chaetoceros* transcriptomes. Altogether, these results provide new insights and perspectives into diatom metapopulation genomics through the integration of metagenomic and environmental data.
