## Supplementary_Table_S1 for "Whole-genome scanning reveals selection mechanisms in epipelagic *Chaetoceros* diatom populations"

### Sheet: S1
Supplementary Table S1. Detailed information about the MAG IDs adapted from Delmont et al. (2022).
MAG_complete_ID	MAG_short_ID	Biogeography
TARA_ARC_108_MAG_00116	ARC_116	Arctic Ocean
TARA_ARC_108_MAG_00189	ARC_189	Arctic Ocean
TARA_ARC_108_MAG_00217	ARC_217	Arctic Ocean
TARA_ARC_108_MAG_00232	ARC_232	Arctic Ocean
TARA_ARC_108_MAG_00267	ARC_267	Arctic Ocean
TARA_MED_95_MAG_00399	MED_399	Mediterranean Sea
TARA_PSE_93_MAG_00171	PSE_171	Pacific South Eastern Ocean
TARA_PSE_93_MAG_00253	PSE_253	Pacific South Eastern Ocean
TARA_PSW_86_MAG_00256	PSW_256	Pacific South Western Ocean
TARA_SOC_28_MAG_00037	SOC_37	Southern Ocean
TARA_SOC_28_MAG_00060	SOC_60	Southern Ocean
