## Supplementary_Table_S2 for "Whole-genome scanning reveals selection mechanisms in epipelagic *Chaetoceros* diatom populations"

### Sheet: S2
Supplementary Table S2. Raw values of the 46 PFAM domains displaying the most variable copy number (SD ≥ 10) among the MAGs.
PFAM	ARC_116	ARC_189	ARC_217	ARC_232	ARC_267	MED_399	PSE_171	PSE_253	PSW_256	SOC_37	SOC_60	Standard_Deviation	Domain
PF00004	72	65	59	26	46	37	58	61	58	59	25	15.7567	ATPase family associated with various cellular activities (AAA)
PF00005	65	48	84	27	49	54	79	49	60	59	38	16.5787	ATP-binding domain of ABC transporters
PF00023	24	53	24	6	23	21	22	27	38	19	5	13.3028	Ankyrin repeat
PF00066	5	13	42	8	15	44	29	9	18	18	8	13.5868	RING finger domain
PF00069	135	153	152	50	104	114	141	150	120	124	75	33.0328	Protein kinase domain
PF00076	76	72	62	9	44	31	63	62	62	66	30	21.0445	RNA recognition motif
PF00078	4	26	13	14	17	4	15	36	130	5	1	36.64	Reverse transcriptase (RNA-dependent DNA polymerase)
PF00098	13	27	15	5	55	14	13	75	60	9	4	24.929	Zinc finger
PF00106	35	38	36	6	21	24	29	22	44	41	17	11.5876	Short-chain dehydrogenase
PF00134	27	30	38	7	16	13	36	18	24	20	12	10.0345	Cyclin
PF00153	115	96	109	27	88	61	84	66	106	95	24	31.3012	Mitochondrial carrier protein
PF00226	47	38	42	5	32	27	41	28	36	38	14	12.5958	Chaperone DnaJ
PF00270	67	54	67	21	52	46	72	45	72	61	30	16.8658	DEAD/DEAH box helicase
PF00271	84	77	88	40	80	68	86	65	80	74	50	15.2512	Helicase conserved C-terminal domain
PF00300	31	27	33	3	16	11	38	14	22	25	7	11.3073	Histidine phosphatase superfamily (branch 1)
PF00400	218	227	217	63	131	178	227	198	183	219	66	61.5789	WD domain, G-beta repeat
PF00415	30	688	28	14	23	39	34	177	30	24	14	200.307	Regulator of chromosome condensation (RCC1) repeat
PF00447	77	33	35	9	27	29	43	25	32	29	15	17.509	Heat shock factor
PF00504	50	38	37	22	27	20	45	36	39	27	16	10.8015	Chlorophyll A-B binding protein
PF00612	39	44	57	11	48	68	44	48	61	43	13	17.7093	IQ calmodulin-binding motif
PF00651	11	176	8	0	10	7	10	49	7	8	5	51.2355	BTB/POZ domain
PF00692	1	6	20	6	90	21	12	29	109	0	3	37.2424	dUTO diphosphatase
PF00856	45	37	44	8	24	20	45	20	22	47	14	14.2216	SET domain
PF01549	36	40	25	4	13	16	33	23	9	24	12	11.6642	ShK domain-like
PF01753	51	99	50	9	11	10	38	18	13	58	18	28.3635	MYND zinc finger
PF01833	51	58	43	51	35	41	10	22	50	25	36	14.6169	IPT/TIG domain
PF02493	97	109	71	5	41	34	96	83	71	64	61	30.7323	MORN repeat
PF03457	352	168	211	47	77	78	193	98	105	341	77	106.538	Helicase associated domain
PF05001	17	28	14	11	28	14	14	0	17	44	21	11.397	RNA polymerase Rpb1 C-terminal repeat
PF07690	39	41	37	9	20	26	36	30	30	32	16	10.1301	Major facilitator family
PF07727	5	92	47	34	325	50	62	332	473	3	11	164.61	Reverse transcriptase (RNA-dependent DNA polymerase)
PF08238	32	199	37	4	9	17	18	35	11	31	22	54.6243	Sel1 repeat
PF12796	95	287	100	27	138	68	91	139	228	107	44	77.0717	Ankyrin repeat
PF13181	46	48	47	19	29	32	46	37	36	47	11	12.5125	Tetratricopeptide repeat
PF13306	1	25	12	22	48	20	12	4	40	7	45	16.5189	Leucine-rich repeat
PF13359	8	32	14	38	14	2	12	14	45	2	11	14.3761	DDE superfamily endonuclease
PF13424	129	117	106	49	71	61	99	72	78	108	33	30.171	Tetratricopeptide repeat
PF13475	0	6	0	0	13	146	0	3	40	0	6	43.5921	Domain of unknown function (DUF4116)
PF13516	58	27	45	23	19	28	47	25	28	64	15	16.3485	Leucine-rich repeat
PF13517	0	125	23	19	17	8	36	46	2	33	0	35.6271	FG-GAP-like repeat
PF13540	4	55	11	8	10	13	13	21	12	9	3	14.2854	Regulator of chromosome condensation (RCC1) repeat
PF13639	37	55	41	13	25	28	46	47	34	45	14	13.7113	LNR domain
PF13812	38	40	41	11	33	36	43	25	35	50	35	10.1963	Pentatricopeptide repeat
PF13843	4	17	12	13	20	3	7	14	41	0	11	11.1396	Transposase IS4
PF13976	1	10	4	4	43	7	3	62	63	1	0	25.0799	GAG-pre-integrase domain
PF14312	20	39	30	5	14	16	31	16	43	40	5	13.7504	FG-GAP repeat
