## Supplementary_Table_S3 for "Whole-genome scanning reveals selection mechanisms in epipelagic *Chaetoceros* diatom populations"

### Sheet: S3A
Supplementary Table S3A. Relative contribution of the MAGs to total read abundance. D: deep-chlorophyll maximum; S: surface.
MAG ID	Number of stations SUR	Number of stations DCM	Maximal abundance (all stations) (%)	TARA_113S	TARA_119S	TARA_120S	TARA_173S	TARA_175S	TARA_188S	TARA_189S	TARA_193S	TARA_194S	TARA_201S	TARA_205S	TARA_88S	TARA_92S	TARA_173D	TARA_180D	TARA_188D	TARA_189D	TARA_194D	TARA_201D	TARA_23D
ARC_116	6	3	4.141	0	0	0	0	4.141	1.51	0.107	0.432	0.256	0.467	0	0	0	0	0	0.541463	1.08185	0.0689658	0	0
ARC_189	1	0	0.463	0	0	0	0	0	0	0	0	0	0	0.463	0	0	0	0	0	0	0	0	0
ARC_217	3	1	1.617	0	0	0	1.617	0	0	0	0	0	0.608	0.13	0	0	0	0	0	0	0	0.801915	0
ARC_232	1	1	0.051	0	0	0	0	0	0	0.051	0	0	0	0	0	0	0	0	0	0	0	0.0483759	0
ARC_267	1	0	0.135	0	0	0	0	0	0.135	0	0	0	0	0	0	0	0	0	0	0	0	0	0
MED_399	0	1	0.0626861	0	0	0	0	0	0	0	0	0	0	0	0	0	0	0	0	0	0	0	0.0626861
PSE_171	1	0	0.701	0	0	0	0	0	0	0	0	0	0	0	0	0.701	0	0	0	0	0	0	0
PSE_253	1	0	0.203	0	0	0	0	0	0	0	0	0	0	0	0	0.203	0	0	0	0	0	0	0
PSW_256	3	0	0.412	0.203	0.268	0.412	0	0	0	0	0	0	0	0	0	0	0	0	0	0	0	0	0
SOC_37	1	4	2.67484	0	0	0	0.197	0	0	0	0	0	0	0	0	0	1.81478	2.67484	0	0	1.18005	0.586228	0
SOC_60	1	0	0.032	0	0	0	0	0	0	0	0	0	0	0	0.032	0	0	0	0	0	0	0	0

### Sheet: S3B
Supplementary Table S3B. Raw number of MAG reads and relative contribution to total MAG reads. D: deep-chlorophyll maximum; S: surface.
Tara_station	MAG	MAG_reads	Proportion_per_Chaetoceros	Total_reads_station	Proportion_total_reads
175S	ARC_116	76373653	100	1844419352	4.141
188D	ARC_116	7550425	100	1394448286	0.541
188S	ARC_116	28184500	91.8198	1866459880	1.51
189D	ARC_116	18360233	100	1697116486	1.082
189S	ARC_116	1905491	67.735	1773430706	0.107
193S	ARC_116	8028006	100	1859536976	0.432
194D	ARC_116	1133781	5.52161	1643975972	0.069
194S	ARC_116	5138250	100	2004997020	0.256
201S	ARC_116	7799909	43.4088	1671233482	0.467
205S	ARC_189	7989900	78.0808	1724494694	0.463
173S	ARC_217	27387091	89.1193	1693774328	1.617
201D	ARC_217	12925989	55.8235	1611890564	0.802
201S	ARC_217	10168604	56.5912	1671233482	0.608
205S	ARC_217	2242958	21.9192	1724494694	0.13
189S	ARC_232	907665	32.265	1773430706	0.051
201D	ARC_232	779767	3.36758	1611890564	0.048
188S	ARC_267	2510949	8.1802	1866459880	0.135
23D	MED_399	1471614	100	2347593744	0.063
92S	PSE_171	14103757	77.4925	2013313354	0.701
92S	PSE_253	4096409	22.5075	2013313354	0.203
113S	PSW_256	2688937	100	1325105784	0.203
119S	PSW_256	2514796	100	939122386	0.268
120S	PSW_256	4732557	100	1148772674	0.412
173D	SOC_37	26538614	100	1462361586	1.815
173S	SOC_37	3343723	10.8807	1693774328	0.197
180D	SOC_37	34578327	100	1292725670	2.675
194D	SOC_37	19399756	94.4784	1643975972	1.18
201D	SOC_37	9449358	40.8089	1611890564	0.586
88S	SOC_60	440391	100	1376648064	0.032
