## Supplementary_Table_S4 for "Whole-genome scanning reveals selection mechanisms in epipelagic *Chaetoceros* diatom populations"

### Sheet: S4
Supplementary Table S4. Number of reads, SNVs and SNV percentage. D: deep-chlorophyll maximum; S: surface.
MAG	Station	MAG_reads	SNV	Length	SNV_percentage
ARC_116	175S	76373653	128036	32722577	0.391277
ARC_116	188D	7550425	136781	32722577	0.418002
ARC_116	188S	28184500	146432	32722577	0.308356
ARC_116	189D	18360233	141729	32722577	0.447495
ARC_116	189S	1905491	100902	32722577	0.308356
ARC_116	193S	8028006	251239	32722577	0.767785
ARC_116	194D	1133781	764801	32722577	2.33723
ARC_116	194S	5138250	710264	32722577	2.17056
ARC_116	201S	7799909	323484	32722577	0.988565
ARC_189	205S	7989900	348535	34156899	1.02039
ARC_217	173S	27387091	358675	33988865	1.05527
ARC_217	201D	12925989	343318	33988865	1.01009
ARC_217	201S	10168604	329993	33988865	0.970886
ARC_217	205S	2242958	213454	33988865	0.628012
ARC_232	189S	907665	184776	10655193	1.73414
ARC_232	201D	779767	183611	10655193	1.72321
ARC_267	188S	2510949	362599	29563790	1.2265
MED_399	23D	1471614	132595	17395980	0.762216
PSE_171	92S	14103757	391980	36009581	1.08854
PSE_253	92S	4096409	325200	24577184	1.32318
PSW_256	113S	2688937	369348	44361495	0.832587
PSW_256	119S	2514796	343326	44361495	0.773928
PSW_256	120S	4732557	463897	44361495	1.04572
SOC_37	173D	26538614	276067	30419621	0.907529
SOC_37	173S	3343723	224412	30419621	0.737721
SOC_37	180D	34578327	264527	30419621	0.869593
SOC_37	194D	19399756	247176	30419621	0.812555
SOC_37	201D	9449358	263898	30419621	0.867526
SOC_60	88S	440391	94545	12202481	0.774801
