## Supplementary_Table_S5 for "Whole-genome scanning reveals selection mechanisms in epipelagic *Chaetoceros* diatom populations"

### Sheet: S5
Supplementary Table S5. Environmental parameters of the Tara stations investigated. D: deep-chlorophyll maximum; S: surface.
TARA_station	Latitude	Longitude	Depth (m)	Nitrite (µmol/L)	Nitrate (µmol/L)	Ammonium (µmol/L)	Silicate (µmol/L)	Phosphate (µmol/L)	Iron (nmol/L)	Oxygen (µmol/kg)	Temperature (°C)	Salinity (PSU)
TARA_173D	78.9354	79.0604	35	0.0206187	6.2409	0.00408162	0.231772	0.209065	0.00121553	348.001	-1.29785	34.4561
TARA_173S	78.9564	79.4201	5	0.0206187	6.2409	0.00408162	0.273079	0.056871	0.00121553	385.281	-0.160312	33.6138
TARA_175S	79.2233	66.3435	5	0.00329365	6.75047	0.000589373	0.523062	0.063634	0.00109338	369.29	1.3657	34.2648
TARA_180D	74.8283	76.2096	30	0.0166713	2.74298	0.0034744	8.87735	0.482771	0.00138766	356.224	-1.53349	33.6461
TARA_188D	78.3555	91.6084	17	0.0107508	4.44298	0.0022579	0.851791	0.307592	0.00130414	373.061	-1.64724	33.4367
TARA_188S	78.2518	91.8557	5	0.0107508	4.44298	0.0022579	0.465648	0.216027	0.00130414	388.304	-1.64974	32.9508
TARA_189D	77.9668	116.656	20	0.00842355	4.56071	0.000620584	0	0	0.00127005	371.058	-0.607125	32.7267
TARA_189S	77.9028	117.154	5	0.00842355	4.56071	0.000620584	0	0	0.00127005	363.649	0.10149	28.8205
TARA_193S	71.0704	174.992	5	0.0959245	14.035	0.00602985	30.1495	1.61498	0.000702537	339.447	2.4534	29.0291
TARA_194D	73.3275	-168.814	35	0.0864546	12.0937	0.00294343	5.56684	0.866194	0.000713809	396.848	-0.987833	31.5649
TARA_194S	73.3833	-168.133	5	0.0864546	12.0937	0.00294343	1.42426	0.361653	0.000713809	368.663	-0.585333	27.442
TARA_201D	74.3386	-85.6208	36	0.0102243	6.63456	0.000747411	4.0872	0.6443	0.000958759	343.878	-0.409335	31.9473
TARA_201S	74.2987	-85.7806	5	0.0102243	6.63456	0.000747411	2.06204	0.526245	0.000958759	368.525	-1.32986	30.7019
TARA_205S	72.4693	-71.892	5	0.15239	1.68482	0.0189475	0.298067	0.560568	0.000596423	353.193	-0.479225	31.9954
